# High throughput functional variant screens via in-vivo production of single-stranded DNA

**DOI:** 10.1101/2020.03.05.975441

**Authors:** Max G. Schubert, Daniel B. Goodman, Timothy M. Wannier, Divjot Kaur, Fahim Farzadfard, Timothy K. Lu, Seth L. Shipman, George M. Church

## Abstract

Tremendous genetic variation exists in nature, but our ability to create and characterize individual genetic variants remains far more limited in scale. Likewise, engineering proteins and phenotypes requires the introduction of synthetic variants, but design of variants outpaces experimental measurement of variant effect. Here, we optimize efficient and continuous generation of precise genomic edits in *Escherichia coli*, via in-vivo production of single-stranded DNA by the targeted reverse-transcription activity of retrons. Greater than 90% editing efficiency can be obtained using this method, enabling multiplexed applications. We introduce Retron Library Recombineering (RLR), a system for high-throughput screens of variants, wherein the association of introduced edits with their retron elements enables a targeted deep sequencing phenotypic output. We use RLR for pooled, quantitative phenotyping of synthesized variants, characterizing antibiotic resistance alleles. We also perform RLR using sheared genomic DNA of an evolved bacterium, experimentally querying millions of sequences for antibiotic resistance variants. In doing so, we demonstrate that RLR is uniquely suited to utilize non-designed sources of variation. Pooled experiments using ssDNA produced in vivo thus present new avenues for exploring variation, both designed and not, across the entire genome.
