## Supplemental Sequences, Tables for "High throughput functional variant screens via in-vivo production of single-stranded DNA": supplemental_sequences.xlsx

### Sheet: Sheet1
oligonucleotide name	oligonucleotide sequence	oligonucleotide description
TetA_KO_tetR_bla_F	CTCGCAGAAAGAAACATATCCATGAAATCCCGCCCCGAATTCATatgaccgatgatgaagaaaagaatttgaaacttagttta	integrate bla at λ:tetR of ECNR1, Fwd
TetA_KO_tetR_bla_R	CATTATTTGCCGACTACCTTGGTGATCTCGCCTTTCACGTAGTGGACAAActgttataaaaaaaggatcaattttgaactctctccc	integrate bla at λ:tetR of ECNR1, Rev
araBAD fwd (kanfrt)	GAGCGTGACCAGGTTGTGTTTTGGCAGCGCCAGGTTGGCTATTCCGGGGATCCGTCGACC	inactivate araBAD, Fwd
arabad rev	CTGACGCTTTTTATCGCAACTCTCTACTGTTTCTCCATACTGTAGGCTGGAGCTGCTTCG	inactivate araBAD, Rev
mutSkan_total_del_fwd	CTAACAATTCCCGATAGTCTTTTGCTATCGGGAATATTAACGACGAATTCAGGAAACCCG	mutS inactivate, Fwd
mutSkan_total_del_rev	GGTTATGTCCGGTTCCCTGATATTAAATGGGGTGTGATGGGAATTCAGGAAAACAGACAG	mutS inactivate, Rev
oMS_0178	g*a*ggcaattcagcgggcaagtctgccgtttcatcgacttcacgTTATCAaagttgtatctgttgtttcacgcgaattatttaccgctggt	recJ inactivation oligo
oMS_0179	g*g*cagacagcagaaataacggatttaacctaatgatgaatgacTAATGAcaacaatctacctttttgtttcacgattacgaaacctttgg	sbcB inactivation oligo
oMS_733	CCTACACGACGCTCTTCCGATCTNGTTACCCTGACCGTCTACCAG	gyrA fwd genomic PCR1
oMS_734	CCTACACGACGCTCTTCCGATCTNNGTTACCCTGACCGTCTACCAG
oMS_744	CCTACACGACGCTCTTCCGATCTNNNGTTACCCTGACCGTCTACCAG
oMS_739	GAGTTCAGACGTGTGCTCTTCCGATCTNNCTGGAACAAAGCCTATAAAAAATCTGCC	gyrA rev genomic PCR1
oMS_740	GAGTTCAGACGTGTGCTCTTCCGATCTNCTGGAACAAAGCCTATAAAAAATCTGCC
oMS_745	GAGTTCAGACGTGTGCTCTTCCGATCTNNNCTGGAACAAAGCCTATAAAAAATCTGCC
oMS_729	CCTACACGACGCTCTTCCGATCTNCTGATGCCACAGGATATGATCAACG	rpoB fwd genomic PCR1
oMS_730	CCTACACGACGCTCTTCCGATCTNNCTGATGCCACAGGATATGATCAACG
oMS_735	GAGTTCAGACGTGTGCTCTTCCGATCTNNGAGTGCGGAGATACGACGTTTG	rpoB rev genomic PCR1
oMS_736	GAGTTCAGACGTGTGCTCTTCCGATCTNGAGTGCGGAGATACGACGTTTG
retron_donor_fwd_1	cctacacgacgctcttccgatctNNTCTGAGTTACTGTCTGTTTTCCTGAATTC	for amplification of retron donors from plasmid, Fwd
retron_donor_fwd_2	cctacacgacgctcttccgatctNNBTCTGAGTTACTGTCTGTTTTCCTGAATTC
retron_donor_fwd_3	cctacacgacgctcttccgatctNNNHTCTGAGTTACTGTCTGTTTTCCTGAATTC
retron_donor_fwd_4	cctacacgacgctcttccgatctNNNNBTCTGAGTTACTGTCTGTTTTCCTGAATTC
retron_donor_fwd_5	cctacacgacgctcttccgatctTCTGAGTTACTGTCTGTTTTCCTGAATTC
retron_donor_rev_1	gagttcagacgtgtgctcttccgatctNAAGTGTTCAAATATTCAGCGGATTTCATG	for amplification of retron donors from plasmid, Rev
retron_donor_rev_2	gagttcagacgtgtgctcttccgatctNVAAGTGTTCAAATATTCAGCGGATTTCATG
retron_donor_rev_3	gagttcagacgtgtgctcttccgatctNNVAAGTGTTCAAATATTCAGCGGATTTCATG
retron_donor_rev_4	gagttcagacgtgtgctcttccgatctNNNDAAGTGTTCAAATATTCAGCGGATTTCATG
murF fwd	cctacacgacgctcttccgatctACGATTTTAGTTAAGGGTTCACGTAG
yafF fwd	cctacacgacgctcttccgatctTGCGAAAAGCAGCCATGGAC
pgpA fwd	cctacacgacgctcttccgatctCGCAGGCATCCTGTATTTTATCG
sucB fwd	cctacacgacgctcttccgatctGCGAATCCGTGGGCTTCCTG
lolA fwd	cctacacgacgctcttccgatctCTGTGGATGCAGCGAAATTTAC
lpxK fwd	cctacacgacgctcttccgatctGTAGACGCACAGCTTTCAGG
fabH fwd	cctacacgacgctcttccgatctTAAGCCGGGGCAGTTGGTTC
hemA fwd	cctacacgacgctcttccgatctCCAACGAAATCACTTCAACAGG
fliN fwd	cctacacgacgctcttccgatctGTTGCCGATAAATATGGCGTG
hda fwd	cctacacgacgctcttccgatctccGGCCTACGAATACTATGGATTAAC
mreC fwd	cctacacgacgctcttccgatctGGAAAACAATCAGGTTATCCGGC
coaD fwd	cctacacgacgctcttccgatctCTCTTCATCGTTGGTGAAAGAGG
murF rev	gagttcagacgtgtgctcttccgatctCGATGGCGCGAAACGTCAG
yafF rev	gagttcagacgtgtgctcttccgatctAAAGTTTCCGGCATGGCAGG
pgpA rev	gagttcagacgtgtgctcttccgatctCGAACTGGAAACGCCGTATAAAC
sucB rev	gagttcagacgtgtgctcttccgatctCTTCAATTGCCGGAGAAGGC
lolA rev	gagttcagacgtgtgctcttccgatctCTAAATTTTCTGGCCGCATACG
lpxK rev	gagttcagacgtgtgctcttccgatctATTACGCGCATCAGCAAGG
fabH rev	gagttcagacgtgtgctcttccgatctGCCAGCATTCCAACGGTTTG
hemA rev	gagttcagacgtgtgctcttccgatctGCTTCCAGTTTGGCAACGATAG
fliN rev	gagttcagacgtgtgctcttccgatctGGGCAATAATGGCGATGAGTG
hda rev	gagttcagacgtgtgctcttccgatctATCAGTTGGATCGTGCGTCG
mreC rev	gagttcagacgtgtgctcttccgatctTCTCCACAAAGGGCTACGCC
coaD rev	gagttcagacgtgtgctcttccgatcttGCCAGAAGTAATTCATGCGC
oMS_890	/5Phos/GAATTCAGGAAAACAGAGAGACCgAACTCCAGTCUACACTCTACACGctGGTCTCGTTTCCTGAATTC*T	Custom Hairpin adapter, ligates to TA-tailed genomic fragments
oMS_888	GACTGGAGTTcGGTCTCTCTGT	5prime fwd primer for amplifying genomic fragments
oMS_889	ACACTCTACACGctGGTCTCG	3prime rev primer for amplifying genomic fragments
oMS_891	ATTCAGGTCTCGGAAACCCGTTTTTTCTGACG	genomic Vector Fwd, for genomic insert retron vector
oMS_892	TATAGGTCTCAACAGACAGTAACTCAGATTCAATGC	genomic Vector Rev, for genomic insert retron vector
oMS_957	T*A*AAAAAAATTGTCGCCACTATACGTAAAGCGTAAACCGTCGTCaACTGGTGCGAGGATGATGTTGAGGAAAATTTTATATTCTGCTGGC	MAGE oligo for introduction of [C->t].49764 mutation (folA region)
oMS_958	C*A*GGTATGGCGGCCCATAATCACGGGTTTATTTAAGGTGTTGCGTTTAAACCAGGCGAGcTCGGCAGGCAGGTTCCACGGCATGGCGTTT	MAGE oligo for introduction of [T->g].49902 mutation (folA region)
oMS_959	A*A*TTCTATACAAAATTACCGCCGCTCCAGAATCTCAcAGCAATAGCTGTGAGAGTTCTGCGCATCAGCATCGTGGAATTCGCTGAATACC	MAGE oligo for introduction of [T->g].50279 mutation (folA region)
oMS_960	G*T*GCGTAATCTCAGACAGCGGGTTGTTCTGGTCCATAAACTGAGGCAGCTGGCTGGAACCGAAGAACTCTTTCACTGCTGCGGAAATCGG	MAGE oligo for introduction of rpoB_1547A.G mutation
oMS_961	A*G*ATACGACGTTTGTGCGTAATCTCAGACAGCGGGTTGTTCTGGCCCATAAACTGAGACAGCTGGCTGGAACCGAAGAACTCTTTCACTG	MAGE oligo for introduction of rpoB_1534T.C mutation
oMS_962	C*C*GTAGTGAGTCGGGTGTACGTCTCGAACTTCGAAGCCTGCACGATCACGGGTCAGACCGCCTGGGCCGAGTGCGGAGATACGACGTTTG	MAGE oligo for introduction of rpoB_A_1623_T mutation
oMS_963	C*G*GACCTTCAGGGGTTTCGATTGGACATACGCGACCGTAGTGAGCCGGGTGTACGTCTCGAACTTCGAAGCCTGCACGTTCACGGGTCAG	MAGE oligo for introduction of rpoB_A_1657_G mutation
oMS_964	C*G*GACCTTCAGGGGTTTCGATTGGACATACGCGACCGTAGTGAGACGGGTGTACGTCTCGAACTTCGAAGCCTGCACGTTCACGGGTCAG	MAGE oligo for introduction of rpoB_A_1657_T mutation
oMS_965	A*C*GGGTCAGACCGCCTGGGCCGAGTGCGGAGATACGACGTTTGTTCGTAATCTCAGACAGCGGGTTGTTCTGGTCCATAAACTGAGACAG	MAGE oligo for introduction of rpoB_C_1576_A mutation
oMS_966	A*C*GGGTCAGACCGCCTGGGCCGAGTGCGGAGATACGACGTTTGTCCGTAATCTCAGACAGCGGGTTGTTCTGGTCCATAAACTGAGACAG	MAGE oligo for introduction of rpoB_C_1576_G mutation
oMS_967	C*G*GGTCAGACCGCCTGGGCCGAGTGCGGAGATACGACGTTTGTACGTAATCTCAGACAGCGGGTTGTTCTGGTCCATAAACTGAGACAGC	MAGE oligo for introduction of rpoB_C_1576_T mutation
oMS_968	C*G*GGTCAGACCGCCTGGGCCGAGTGCGGAGATACGACGTTTGTGAATAATCTCAGACAGCGGGTTGTTCTGGTCCATAAACTGAGACAGC	MAGE oligo for introduction of rpoB_CG_1574_TT mutation
oMS_969	A*T*ACGACGTTTGTGCGTAATCTCAGACAGCGGGTTGTTCTGGTCTATAAACTGAGACAGCTGGCTGGAACCGAAGAACTCTTTCACTGCT	MAGE oligo for introduction of rpoB_G_1545_A mutation
oMS_970	A*T*ACGACGTTTGTGCGTAATCTCAGACAGCGGGTTGTTCTGGTCAATAAACTGAGACAGCTGGCTGGAACCGAAGAACTCTTTCACTGCT	MAGE oligo for introduction of rpoB_G_1545_T mutation
