## Supplemental Sequences, Tables for "High throughput functional variant screens via in-vivo production of single-stranded DNA": supplemental_table_1.xlsx

### Sheet: supplemental_table_1_out
locus	genotype	mean_fraction_edited	sd_fraction_edited	replicates	SEM_fraction_edited
gyrA	WT	1.47301e-05	1.16805e-05	8	4.12967e-06
rpoB	WT	0.000130094	3.44941e-05	8	1.21955e-05
rpoB	∆mutS	0.000276799	5.95903e-05	8	2.10684e-05
gyrA	∆mutS	0.00220719	0.00160311	8	0.000566785
rpoB	∆mutS, ∆recJ	0.00320266	0.000202032	8	7.14291e-05
rpoB	∆mutS, ∆sbcB	0.00893772	0.0211762	8	0.00748693
gyrA	∆mutS, ∆sbcB	0.0136893	0.000669483	8	0.000236698
gyrA	∆mutS, ∆recJ	0.0368467	0.00267313	8	0.000945094
rpoB	∆mutS, ∆recJ, ∆sbcB	0.0558647	0.0160572	10	0.00507774
gyrA	∆mutS, ∆recJ, ∆sbcB	0.290791	0.00893552	10	0.00282566
rpoB	∆mutS, ∆recJ, ∆sbcB, + CspRecT	0.700263	0.00742227	8	0.00262417
gyrA	∆mutS, ∆recJ, ∆sbcB, + CspRecT	0.840275	0.0139283	8	0.00492439
