## Supplemental Sequences, Tables for "High throughput functional variant screens via in-vivo production of single-stranded DNA": supplemental_table_2.xlsx

### Sheet: supplemental_table_2
nickname	number_undetected	mean_enrichment	logsd_enrichment	se_enrichment
gyrA_mut_D87G	3	1.42e-05	0.13089	2.44e-06
envZ_mut_A396T	3	1.49e-05	0.121383	2.34e-06
gyrA_mut_S83L	3	1.76e-05	0.1231	2.87e-06
folA_mut_F153S	2	1.87e-05	0.28193	7.46e-06
ycbZ_mut_S438R	3	2.08e-05	0.125861	3.52e-06
marR_ko	3	2.12e-05	0.119175	3.37e-06
folA_mut_D27E	3	2.15e-05	0.121456	3.36e-06
pgi_ko	3	2.16e-05	0.129032	3.77e-06
rpoB_A_1623_T	3	2.17e-05	0.123367	3.54e-06
trkH_mut_I143S	3	2.18e-05	0.118832	3.48e-06
folA_mut_I94L	2	2.21e-05	0.305962	8.98e-06
sbcB_ko	3	2.25e-05	0.128801	3.81e-06
trkH_mut_T350K	2	2.34e-05	0.186841	5.9e-06
trkH_mut_L80Q	3	2.36e-05	0.112491	3.52e-06
rpoB_A_1657_T	3	2.36e-05	0.13294	4.11e-06
galK_ko	3	2.37e-05	0.106347	3.34e-06
envZ_ko	3	2.37e-05	0.120295	3.75e-06
ackA_ko	3	2.41e-05	0.129808	4.08e-06
rpoB_A_1657_G	3	2.42e-05	0.113415	3.59e-06
folA_ko	2	2.42e-05	0.0891864	2.77e-06
recA_KO	3	2.43e-05	0.113252	3.64e-06
mutL_ko	3	2.56e-05	0.127984	4.29e-06
trkH_mut_G84D	3	2.66e-05	0.12523	4.25e-06
gyrA_KO	3	2.78e-05	0.116581	4.22e-06
rpoB_G_1545_A	2	2.79e-05	0.250486	9.83e-06
lacZ_KO	3	2.93e-05	0.120926	4.69e-06
folA_mut_P21L	2	3e-05	0.383419	1.62e-05
rpsL_KO	3	3.08e-05	0.11323	4.45e-06
trkH_ko	2	3.14e-05	0.291375	1.19e-05
dnaJ_ko	3	3.31e-05	0.120534	5.32e-06
soxR_mut_D137E	2	3.39e-05	0.457513	2.13e-05
fabA_KO	2	3.48e-05	0.388124	1.9e-05
dnaA_ko	3	3.61e-05	0.111334	5.19e-06
ptsP_ko	3	3.62e-05	0.133752	6.33e-06
folA_mut_W30C	2	3.71e-05	0.275689	1.44e-05
dapA_ko	3	3.77e-05	0.132541	6.54e-06
typA_ko	3	3.91e-05	0.113336	5.94e-06
yciW_ko	2	3.97e-05	0.296975	1.56e-05
folA_mut_M20V	1	4.5e-05	0.0912557	5.6e-06
wecA_ko	3	4.66e-05	0.148428	9.69e-06
evgA_ko	3	4.84e-05	0.142159	9.49e-06
yobF_ko	3	5.01e-05	0.137207	9.41e-06
mutS_ko	3	5.43e-05	0.104621	7.23e-06
galE_ko	3	5.64e-05	0.130743	9.78e-06
rpoB_CG_1574_TT	1	6.07e-05	0.423934	3.1e-05
marR_mut_V84E	2	7.07e-05	0.678001	5.79e-05
dapD_ko	3	7.28e-05	0.139286	1.32e-05
mcrA_ko	2	0.000166244	0.533764	0.000117694
folA_mut_W30G	1	0.000374113	1.07627	0.000358575
lacZ_KO2	1	0.000646629	1.00037	0.000605812
rpoB_A_1538_C	0	0.00181348	0.117902	0.000292878
recJ_ko	2	0.00768192	1.74924	0.00766004
rpoB_C_1721_A	1	0.0119166	1.54806	0.0116176
rpoB_KO	2	0.01199	1.92745	0.0119734
endA_ko	2	0.0188092	1.87437	0.0187767
rpoB_A_443_T	0	0.0205168	0.327293	0.00764497
rpoB_A_1714_C	0	0.0207131	0.145025	0.00422668
rpoB_G_1545_T	0	0.0246066	1.76135	0.0245328
trkH_mut_L80R	2	0.031091	2.08748	0.0310671
rpoB_CACTCGGCCCAG_1595_DELETE	0	0.187262	0.288612	0.0668938
rpoB_C_1535_T	0	1.65171	0.132467	0.29263
rpoB_A_1547_G	0	2.98978	0.183143	0.627112
rpoB_C_1576_G	0	8.35375	0.0373019	0.421893
rpoB_C_1576_A	0	15.2537	0.0161638	0.32464
rpoB_G_1546_T	0	19.0805	0.032985	0.836762
rpoB_C_1576_T	0	26.3372	0.0386201	1.38494
