## Supplemental Sequences, Tables for "High throughput functional variant screens via in-vivo production of single-stranded DNA": supplemental_table_3.xlsx

### Sheet: supplemental_table_3
nickname	rif	number_undetected	mean_enrichment	logsd_enrichment	se_enrichment	rank_per_conc
rpoB_A_1538_C	12.5	0	0.00181348	0.117902	0.000292878	12
rpoB_A_1538_C	25	0	0.00268808	0.224363	0.000832577	8
rpoB_A_1538_C	50	0	0.00331533	0.0723999	0.000330184	11
rpoB_A_1538_C	100	0	0.00362467	0.305381	0.00147295	7
rpoB_A_1547_G	12.5	0	2.98978	0.183143	0.627112	5
rpoB_A_1547_G	25	0	0.753678	0.0934106	0.0947881	5
rpoB_A_1547_G	50	0	0.0413787	0.582905	0.0295325	6
rpoB_A_1547_G	100	0	0.011484	1.19619	0.0109739	6
rpoB_A_1623_T	12.5	3	2.17415e-05	0.123367	3.54411e-06	17
rpoB_A_1623_T	25	2	0.0005881	1.01813	0.000558389	9
rpoB_A_1623_T	50	3	3.93712e-05	0.0390668	2.09485e-06	16
rpoB_A_1623_T	100	3	4.05307e-05	0.122222	6.05214e-06	15
rpoB_A_1657_G	12.5	3	2.41636e-05	0.113415	3.58907e-06	15
rpoB_A_1657_G	25	3	3.14955e-05	0.0711646	3.05401e-06	13
rpoB_A_1657_G	50	2	0.0310947	1.917	0.0310498	8
rpoB_A_1657_G	100	3	4.51095e-05	0.115034	6.32839e-06	11
rpoB_A_1657_T	12.5	3	2.36135e-05	0.13294	4.11431e-06	16
rpoB_A_1657_T	25	3	3.04833e-05	0.0659685	2.77887e-06	14
rpoB_A_1657_T	50	3	4.26127e-05	0.0436647	2.52401e-06	13
rpoB_A_1657_T	100	3	4.4022e-05	0.132383	7.06394e-06	13
rpoB_A_1714_C	12.5	0	0.0207131	0.145025	0.00422668	9
rpoB_A_1714_C	25	2	3.49753e-05	0.24002	1.20128e-05	12
rpoB_A_1714_C	50	2	4.17021e-05	0.205434	1.23957e-05	15
rpoB_A_1714_C	100	2	4.41938e-05	0.268249	1.62946e-05	12
rpoB_A_443_T	12.5	0	0.0205168	0.327293	0.00764497	10
rpoB_A_443_T	25	1	0.000159705	0.545604	0.000106816	10
rpoB_A_443_T	50	2	0.0304368	1.89173	0.0303885	9
rpoB_A_443_T	100	2	8.24446e-05	0.332151	3.62742e-05	9
rpoB_C_1535_T	12.5	0	1.65171	0.132467	0.29263	6
rpoB_C_1535_T	25	0	0.557504	0.12623	0.0976128	6
rpoB_C_1535_T	50	0	0.0356675	0.366386	0.0186627	7
rpoB_C_1535_T	100	2	0.00153711	1.19927	0.00149779	8
rpoB_C_1576_A	12.5	0	15.2537	0.0161638	0.32464	3
rpoB_C_1576_A	25	0	15.4292	0.0475103	0.946894	3
rpoB_C_1576_A	50	0	11.7044	0.0523059	0.798998	3
rpoB_C_1576_A	100	0	5.78315	0.0890222	0.645876	4
rpoB_C_1576_G	12.5	0	8.35375	0.0373019	0.421893	4
rpoB_C_1576_G	25	0	8.05945	0.0511375	0.528559	4
rpoB_C_1576_G	50	0	10.4198	0.0440334	0.626656	4
rpoB_C_1576_G	100	0	11.7982	0.0295881	0.465101	3
rpoB_C_1576_T	12.5	0	26.3372	0.0386201	1.38494	1
rpoB_C_1576_T	25	0	29.3106	0.0143959	0.561739	1
rpoB_C_1576_T	50	0	34.1326	0.0274917	1.238	1
rpoB_C_1576_T	100	0	40.4015	0.0241987	1.31626	1
rpoB_C_1721_A	12.5	1	0.0119166	1.54806	0.0116176	11
rpoB_C_1721_A	25	2	0.000159277	0.664644	0.000129162	11
rpoB_C_1721_A	50	2	5.41248e-05	0.162004	1.23397e-05	12
rpoB_C_1721_A	100	2	7.55799e-05	0.360877	3.76525e-05	10
rpoB_CACTCGGCCCAG_1595_DELETE	12.5	0	0.187262	0.288612	0.0668938	7
rpoB_CACTCGGCCCAG_1595_DELETE	25	0	0.224427	0.0634644	0.0182579	7
rpoB_CACTCGGCCCAG_1595_DELETE	50	0	0.075194	0.131531	0.0118495	5
rpoB_CACTCGGCCCAG_1595_DELETE	100	0	0.0164332	0.400493	0.00849731	5
rpoB_CG_1574_TT	12.5	1	6.07338e-05	0.423934	3.10084e-05	13
rpoB_CG_1574_TT	25	3	2.99787e-05	0.0592755	2.43188e-06	15
rpoB_CG_1574_TT	50	3	4.19198e-05	0.0345954	1.97011e-06	14
rpoB_CG_1574_TT	100	3	4.315e-05	0.120273	6.38057e-06	14
rpoB_G_1545_A	12.5	2	2.78981e-05	0.250486	9.83493e-06	14
rpoB_G_1545_A	25	3	2.08243e-05	0.064207	1.83426e-06	17
rpoB_G_1545_A	50	2	0.0241988	1.95558	0.0241689	10
rpoB_G_1545_A	100	3	2.99499e-05	0.121301	4.43783e-06	17
rpoB_G_1545_T	12.5	0	0.0246066	1.76135	0.0245328	8
rpoB_G_1545_T	25	3	2.27748e-05	0.0656438	2.0462e-06	16
rpoB_G_1545_T	50	3	3.18262e-05	0.0404796	1.75476e-06	17
rpoB_G_1545_T	100	3	3.27136e-05	0.118945	4.75338e-06	16
rpoB_G_1546_T	12.5	0	19.0805	0.032985	0.836762	2
rpoB_G_1546_T	25	0	20.7585	0.0225093	0.626033	2
rpoB_G_1546_T	50	0	19.2766	0.0616334	1.537	2
rpoB_G_1546_T	100	0	18.4402	0.0106569	0.262284	2
