## Supplemental Sequences, Tables for "High throughput functional variant screens via in-vivo production of single-stranded DNA": supplemental_table_4.xlsx

### Sheet: supplemental_note_2_zero_covera
window	mean_window_count	notes
67500	0	DE(araD-araB)567, this region absent in BW25113(∆lacA) parent strain evolved in Baym et al. 2016
68000	0
68500	0
69000	0
69500	0
70000	0
361000	0	lacZ4787(del)(::rrnB-3) mutation and ∆lacA alterations in BW25113(lacA) parent strain. No lacZ,Y,A
364500	0
365000	0
365500	0
3581000	0	ryhB antisense RNA region
4093500	0	DE(rhaD-rhaB)568 mutation in BW25113(∆lacA) parent strain evolved in Baym et al. 2016
4094000	0
4094500	0
4095000	0
4640500	0	yjjY and yjtD loci, end of reference genome sequence. Decreased coverage likely an artifact of BWA-MEM alignment of reads from a circular genome to a linear reference sequence.
4641000	0
4641500	0
4642000	0
