## Supplemental Sequences, Tables for "High throughput functional variant screens via in-vivo production of single-stranded DNA": supplemental_table_5.xlsx

### Sheet: supplemental_table_5_high_cover
window	mean_window_count	notes
224500	228.046	ribosomal RNA
228500	235.416	ribosomal RNA
274000	306.606	mobile element IS5A
283500	228.31	adjacent to mobile elements IS1B, IS1C, IS30
381500	250.26	mobile element IS2A
574500	284.334	mobile element IS5B
688000	306.722	mobile element IS5D
1395000	296.984	mobile element IS5F
1466500	244.556	adjacent to mobile elements IS2B, IS30C
1649500	243.912	adjacent to mobile element IS2E
2067500	233.486	adjacent to mobile element IS5H
2100500	297.728	adjacent to mobile element IS5I
2287500	235.154	adjacent to mobile element IS5K
2288000	275.48	adjacent to mobile element IS5K
2725000	225.774	adjacent to ribosomal RNA
2726000	233.762	ribosomal RNA
2726500	245.828	ribosomal RNA
2995000	243.252	adjacent to mobile element IS2H
3129000	297.266	adjacent to mobile element IS5LO
3185000	233.872	adjacent to mobile element IS2I
3364500	281.456	adjacent to mobile element IS5R
3424000	256.484	ribosomal RNA
3426000	226.362	ribosomal RNA
3651000	286.762	adjacent to mobile element IS5T
3943000	246.63	ribosomal RNA
4034500	230.372	ribosomal RNA
4035000	228.734	ribosomal RNA
4165500	240.72	ribosomal RNA
4166000	230.952	ribosomal RNA
4168000	246.918	ribosomal RNA
4169500	235.474	ribosomal RNA
4207000	231.986	ribosomal RNA
4207500	230.008	ribosomal RNA
4209500	246.766	ribosomal RNA
